# Genomic Selection Pressure Discovery using Site-Frequency Spectrum & Reduced Local-Variability Statistics in Pakistani Dera-Din-Panah Goat

**DOI:** 10.1101/2022.10.31.514560

**Authors:** Rashid Saif, Tania Mahmood, Aniqa Ejaz, Saeeda Zia

## Abstract

Population geneticists have long sought to comprehend various selection traces present in the goat genome due to natural or human-driven selection and breeding practices. As a step forward to pinpoint the selection signals in the Pakistani Dera-Din-Panah (DDP) goat breed, whole-genome pooled-sequencing (n=12) was performed and 618,236,192 clean paired-end reads were mapped against ARS1 reference goat assembly. Five different selection signal statistics were applied here using four Site-Frequency Spectrum (SFS) methods (Tajima’s D (*TD*), Fay & Wu’s H (*H*), Zeng’s E (*E*), *Pool – HMM*) and one Reduced Local-Variability approach named pooled-heterozygosity (*Hp*). The under-selection regions were annotated with significant threshold values of –*ZTD*≥4.7, –*ZH*≥6, –*ZE*≥2.5, Pool-HMM≥12, and –*ZHp*≥5, which resulted in accumulative 364 candidate gene hits, while the highest signals were observed on Chr. 4, 6, 10, 12, 15, 16, 18, 20, 27 harbor *ADAMTS6, CWC27* genes associated with body-height, *RELN, MYCBP2, FGF14, STIM1, CFAP74, GNB1, CALML6, TMEM52, FAM149A, NADK, MMP23B, OPN3* with body-weight/meat production, *FH, MFHAS1, KLKB1* with milk production, *RRM1, KMO, SPEF2, F11* with fecundity rate/reproduction, *ATP8B4* with immunity, *KIT, KMO* with pigmentation, *ERI1* with olfaction and *RHOG* with wool production traits. Furthermore, we accentuate to highlight the putative windows that were captured commonly by any of the five statistical methods applied which harbor meat production, immunity and reproduction-associated genes validating the genotype-phenotype relationship of aforementioned traits private to this goat breed. Current insight into the genomic architecture of DDP goat provides a better understanding to improve its genetic potential and other vested traits of large body size and fiber production by updating the breeding strategies to boost the livestock-based agricultural economy of the country.
