## Supplementary Table 1 for "Genomic Selection Pressure Discovery using Site-Frequency Spectrum & Reduced Local-Variability Statistics in Pakistani Dera-Din-Panah Goat"

### Sheet: Sheet1
Genomic Selection Pressure Discovery using Site-Frequency Spectrum & Reduced Local- Variability Statistics in Pakistani Dera-Din-Panah Goat
Rashid Saif1*, Tania Mahmood1, Aniqa Ejaz1, Saeeda Zia2
1Decode Genomics, 323-D, Punjab University Employees Housing Scheme, Lahore, Pakistan 2Department of Sciences & Humanities, National University of Computer & Emerging Sciences, Lahore, Pakistan *Correspondence; rashid.saif37@gmail.com
TableS1 Genomic selection signatures detected by -ZTD ≥ 4.7
CHR	START	END	POS	N_MRK	TAJIMA_D	Negative ZTD	Genes
2	21225000	21375000	21300000	517	-1.06237	4.87639	No gene
3	80625000	80775000	80700000	471	-1.19754	5.27335	RNPC3, LOC102169641
3	95325000	95475000	95400000	492	-1.08154	4.9327	SPAG17
3	110850000	111000000	110925000	370	-1.12194	5.05132	SLAMF1, LOC102170372
4	50175000	50325000	50250000	428	-1.04951	4.83863	MIR148A, LOC108635844
4	50700000	50850000	50775000	412	-1.37804	5.80339	No gene
4	50775000	50925000	50850000	383	-1.44246	5.99256	SKAP2
4	50850000	51000000	50925000	372	-1.41422	5.90965	SKAP2
4	50925000	51075000	51000000	350	-1.3637	5.76128	SKAP2
4	51000000	51150000	51075000	324	-1.17652	5.21161	SKAP2
4	51075000	51225000	51150000	354	-1.23206	5.3747	No gene
4	51150000	51300000	51225000	367	-1.14894	5.13063	HOXA1, HOXA2, HOXA3, HOXA4, LOC108635846, LOC108635847, LOC108635848
4	51300000	51450000	51375000	415	-1.06958	4.89756	LOC108635848, HOXA5, HOXA6, HOXA7, HOXA9, HOXA10, HOXA11, HOXA13, MIR196B, EVX1
4	51375000	51525000	51450000	373	-1.37003	5.77988	LOC102168970, EVX1
4	51450000	51600000	51525000	315	-1.43064	5.95786	LOC102168970
4	51525000	51675000	51600000	288	-1.25655	5.44664	HIBADH
4	51600000	51750000	51675000	319	-1.41978	5.92598	HIBADH
4	51675000	51825000	51750000	408	-1.44335	5.99518	TAX1BP1, HIBADH, LOC102168689
4	75300000	75450000	75375000	388	-1.08941	4.9558	RELN
6	13950000	14100000	14025000	569	-1.19869	5.27672	No gene
6	37800000	37950000	37875000	337	-1.07458	4.91226	FAM184B, LCORL, LOC106502187, NCAPG, DCAF16
7	55500000	55650000	55575000	376	-1.38411	5.82124	No gene
7	55575000	55725000	55650000	445	-1.29716	5.56588	No gene
8	40350000	40500000	40425000	343	-1.01382	4.73382	GLIS3, TRNAG-UCC
8	40425000	40575000	40500000	456	-1.09289	4.96603	GLIS3
8	43050000	43200000	43125000	357	-1.24176	5.40321	No gene
10	42675000	42825000	42750000	319	-1.29836	5.56942	TRNAR-GCG, ATP8B4
10	42750000	42900000	42825000	283	-1.44755	6.00753	TRNAG-CCC, ATP8B4
10	42825000	42975000	42900000	317	-1.43868	5.98149	TRNAG-CCC, ATP8B4
10	42900000	43050000	42975000	322	-1.46845	6.06889	ATP8B4
10	42975000	43125000	43050000	447	-1.31056	5.60525	ATP8B4
10	65850000	66000000	65925000	336	-1.12098	5.04851	MGA, MAPKBP1, LOC102171713, LOC102174941
10	65925000	66075000	66000000	395	-1.07013	4.89919	LOC102171713, LOC102174941, LOC102174665 LOC102174399, MGA
10	71475000	71625000	71550000	258	-1.15979	5.16249	No genes
11	14850000	15000000	14925000	478	-1.11744	5.03812	BIRC6
11	14925000	15075000	15000000	435	-1.09031	4.95845	BIRC6
11	15000000	15150000	15075000	352	-1.20383	5.29182	LOC108637104, BIRC6, TTC27
11	15075000	15225000	15150000	318	-1.25577	5.44434	TTC27
11	72075000	72225000	72150000	369	-1.2333	5.37835	CAD, SLC30A3, TRIM54, DNAJC5G, ATRAID, SLC5A6, TCF23, PRR30
12	33600000	33750000	33675000	334	-1.2074	5.30231	MYCBP2
12	33675000	33825000	33750000	208	-1.33629	5.68079	MYCBP2
12	66375000	66525000	66450000	623	-1.03957	4.80945	No gene
14	17100000	17250000	17175000	486	-1.01926	4.74982	LOC108637517, VPS13B
14	17550000	17700000	17625000	317	-1.0897	4.95665	VPS13B
14	40050000	40200000	40125000	606	-1.06903	4.89595	IL7, ZC2HC1A
14	40125000	40275000	40200000	560	-1.07898	4.92518	ZC2HC1A, PKIA
15	32100000	32250000	32175000	230	-1.29209	5.55099	STIM1, RHOG
15	32175000	32325000	32250000	190	-1.40179	5.87313	STIM1, RRM1
16	49275000	49425000	49350000	289	-1.12038	5.04675	CFAP74, GNB1, CALML6, LOC102186790, TMEM52, NADK
16	49350000	49500000	49425000	256	-1.2222	5.34575	LOC102188159, NADK, GNB1, LOC102183803, LOC106502965, MMP23B
16	49425000	49575000	49500000	266	-1.02821	4.77608	FNDC10, LOC102188159, NADK, MIB2, LOC102183803, LOC106502965, MMP23B, SSU72
17	16875000	17025000	16950000	477	-1.1755	5.20862	ARPC3, GPN3, ANAPC7, ATP2A2
20	14175000	14325000	14250000	333	-1.11614	5.03429	ADAMTS6
20	14250000	14400000	14325000	311	-1.49526	6.14763	ADAMTS6
20	14325000	14475000	14400000	250	-1.44409	5.99737	LOC106503310, CWC27, ADAMTS6
20	14400000	14550000	14475000	309	-1.26803	5.48033	LOC106503310, CWC27
20	38400000	38550000	38475000	511	-1.52813	6.24414	SPEF2
27	37200000	37350000	37275000	197	-1.21182	5.31526	No genes
27	37275000	37425000	37350000	149	-1.26581	5.47381	No genes

### Sheet: Sheet2
Genomic Selection Pressure Discovery using Site-Frequency Spectrum & Reduced Local- Variability Statistics in Pakistani Dera-Din-Panah Goat
Rashid Saif1*, Tania Mahmood1, Aniqa Ejaz1, Saeeda Zia2
1Decode Genomics, 323-D, Punjab University Employees Housing Scheme, Lahore, Pakistan 2Department of Sciences & Humanities, National University of Computer & Emerging Sciences, Lahore, Pakistan *Correspondence; rashid.saif37@gmail.com
TableS1 Genomic selection signatures detected by -ZH ≥ 6
CHR	START	END	POS	N_MRK	FAY_WU_H	Negative ZH values	Genes
3	50100000	50250000	50175000	1211	-4.35921	6.45049	LRRIQ3, LOC102175179
3	50175000	50325000	50250000	1688	-4.22532	6.24748	FPGT, LRRIQ3
4	50700000	50850000	50775000	412	-4.16522	6.15635	No genes
4	51150000	51300000	51225000	367	-4.5333	6.71444	LOC108635846, LOC108635847, HOXA3, HOXA2, HOXA1, HOXA4, LOC108635848
5	58800000	58950000	58875000	701	-4.35555	6.44494	NTN4, CCDC38, SNRPF, AMDHD1
10	42975000	43125000	43050000	447	-4.38794	6.49405	ATP8B4, SLC27A2
14	17025000	17175000	17100000	524	-4.84139	7.18157	VPS13B, LOC108637516
14	17100000	17250000	17175000	486	-5.40568	8.03717	LOC108637517, VPS13B
14	40125000	40275000	40200000	560	-5.34419	7.94394	ZC2HC1A, PKIA
17	56775000	56925000	56850000	1317	-4.30032	6.3612	LOC106503014
20	38400000	38550000	38475000	511	-4.20137	6.21117	SPEF2
27	450000	600000	525000	498	-4.07471	6.01912	No genes
27	2550000	2700000	2625000	530	-4.13144	6.10512	No genes
27	2625000	2775000	2700000	521	-4.50022	6.66429	No genes
27	3525000	3675000	3600000	244	-4.2222	6.24274	LOC102173916, NKIRAS1, LOC102173161, RPL15, NR1D2
27	8250000	8400000	8325000	300	-4.27052	6.316	SLC20A2, VDAC3, LOC102175183, LOC108634066, POLB
27	9375000	9525000	9450000	343	-4.16397	6.15445	SFRP1, LOC102185808
27	10050000	10200000	10125000	311	-4.33081	6.40741	No genes
27	10575000	10725000	10650000	154	-5.41336	8.04882	ADAM18, LOC102174625
27	10650000	10800000	10725000	124	-5.21625	7.74996	ADAM18, LOC102174625
27	13425000	13575000	13500000	302	-4.25826	6.29741	KCNU1
27	15675000	15825000	15750000	396	-4.24676	6.27998	No genes
27	15750000	15900000	15825000	303	-4.25854	6.29785	No genes
27	16050000	16200000	16125000	476	-4.1056	6.06595	No genes
27	16125000	16275000	16200000	316	-4.61308	6.8354	No genes
27	16350000	16500000	16425000	305	-4.57986	6.78503	FUT10, DUSP26, RNF122, TTI2, MAK16, LOC102169455
27	17475000	17625000	17550000	235	-4.82615	7.15847	TRNAS-GGA
27	18075000	18225000	18150000	267	-4.20889	6.22255	No genes
27	18225000	18375000	18300000	441	-4.16634	6.15805	No genes
27	19050000	19200000	19125000	252	-4.63681	6.87138	RBPMS
27	19950000	20100000	20025000	182	-4.43058	6.55869	LOC102173915, TNKS, LOC102168886
27	20400000	20550000	20475000	198	-4.40027	6.51273	PPP1R3B, ERI1
27	20475000	20625000	20550000	178	-5.08524	7.55131	ERI1, LOC106503672
27	20550000	20700000	20625000	169	-5.87759	8.75269	MFHAS1, ERI1, LOC106503672
27	20925000	21075000	21000000	289	-4.77213	7.07657	TRNAW-CCA
27	21000000	21150000	21075000	294	-5.00792	7.43408	LOC102172788
27	21375000	21525000	21450000	413	-4.14815	6.13046	No genes
27	21450000	21600000	21525000	376	-4.25074	6.28602	KIAA1456
27	24525000	24675000	24600000	385	-5.10513	7.58147	MSR1
27	25275000	25425000	25350000	162	-4.78857	7.1015	MICU3, TRNAW-CCA, LOC102171685, FGF20
27	25350000	25500000	25425000	138	-4.18709	6.18951	ZDHHC2, MICU3
27	25575000	25725000	25650000	456	-4.35419	6.44286	VPS37A, LOC106503674, MTMR7, TRNAE-UUC
27	25650000	25800000	25725000	403	-5.06402	7.51914	SLC7A2, MTMR7, TRNAE-UUC
27	26025000	26175000	26100000	425	-4.33915	6.42007	FGL1, MTUS1
27	26850000	27000000	26925000	411	-4.96689	7.37187	No genes
27	26925000	27075000	27000000	414	-4.88203	7.2432	No genes
27	27000000	27150000	27075000	399	-4.27343	6.32042	No genes
27	27225000	27375000	27300000	402	-4.6296	6.86046	LOC102190852
27	27300000	27450000	27375000	380	-5.09354	7.56389	LOC102190852
27	27375000	27525000	27450000	263	-4.26793	6.31208	No genes
27	27600000	27750000	27675000	335	-4.15244	6.13697	No genes
27	27675000	27825000	27750000	351	-4.39324	6.50208	No genes
27	28500000	28650000	28575000	335	-4.7452	7.03574	LOC102185059, LOC106503665
27	28575000	28725000	28650000	418	-4.40078	6.51351	LOC102185059
27	29100000	29250000	29175000	443	-4.74184	7.03063	MTNR1A, FAT1, F11
27	29175000	29325000	29250000	434	-5.66029	8.42322	KLKB1, F11, LOC102188826, FAM149A
27	29775000	29925000	29850000	320	-4.07152	6.01427	LOC102181096, PDLIM3, CCDC110, C27H4orf47, UFSP2, ANKRD37, LRP2BP
27	30375000	30525000	30450000	193	-5.44234	8.09276	PRIMPOL, CENPU, LOC102177305, CASP3, ACSL1
27	30450000	30600000	30525000	255	-4.92289	7.30515	LOC102177305, CASP3, PRIMPOL
27	33450000	33600000	33525000	338	-4.33039	6.40679	No genes
27	37125000	37275000	37200000	79	-6.97727	10.4201	LOC102172787
27	37200000	37350000	37275000	197	-8.85788	13.2715	No genes
27	37275000	37425000	37350000	149	-8.87059	13.2908	No genes
27	37350000	37500000	37425000	80	-5.25638	7.81081	VEGFC
27	37575000	37725000	37650000	274	-4.55506	6.74743	No genes
27	39600000	39750000	39675000	111	-4.4654	6.61149	LOC102170022
29	42075000	42225000	42150000	926	-4.60844	6.82838	HRASLS5, LOC102175469, LOC108634204, LOC108633235

### Sheet: Sheet3
Genomic Selection Pressure Discovery using Site-Frequency Spectrum & Reduced Local- Variability Statistics in Pakistani Dera-Din-Panah Goat
Rashid Saif1*, Tania Mahmood1, Aniqa Ejaz1, Saeeda Zia2
1Decode Genomics, 323-D, Punjab University Employees Housing Scheme, Lahore, Pakistan 2Department of Sciences & Humanities, National University of Computer & Emerging Sciences, Lahore, Pakistan *Correspondence; rashid.saif37@gmail.com
TableS1 Genomic selection signatures detected by -ZE ≥ 2.5
CHR	START	END	POS	N_MRK	ZENG_E	Negative ZE values	Genes
1	69975000	70125000	70050000	606	-1.98933	3.39415	IQCG, LRCH3, FYTTD1
1	70050000	70200000	70125000	501	-1.34388	2.57792	LRCH3, FYTTD1, RUBCN
2	21225000	21375000	21300000	517	-1.71491	3.04712	No genes
2	64350000	64500000	64425000	654	-1.31138	2.53683	EPB41L5, LOC102175066, TRNAC-ACA, LOC102183737, PTPN4
2	64425000	64575000	64500000	727	-1.33536	2.56716	LOC102183737, PTPN4
3	94725000	94875000	94800000	639	-1.34645	2.58117	No genes
4	6675000	6825000	6750000	2621	-1.32341	2.55204	LOC108635866, LOC108635867, LOC106503901, LOC108635824, LOC106503900,
4	7500000	7650000	7575000	2215	-1.35912	2.5972	LOC102179465, LOC102186105
4	7575000	7725000	7650000	2571	-1.49378	2.76749	LOC102186105, LOC106503864, LOC102186385, LOC106501766
5	55050000	55200000	55125000	512	-1.74163	3.08091	AGAP2, OS9, LOC108636103. LOC108636010, MARCH9, B4GALNT1, SLC26A10, LOC108636011, ARHGEF25, CDK4, TSPAN31
5	55125000	55275000	55200000	457	-1.76763	3.11379	B4GALNT1, SLC26A10, LOC108636011, ARHGEF25, DTX3, PIP4K2C, KIF5A, DCTN2, MBD6
5	111600000	111750000	111675000	507	-1.4424	2.70251	XRCC6, DESI1, SNU13, MEI1
8	0	150000	75000	971	-1.65339	2.96932	LOC106502377, LOC102188312
8	75000	225000	150000	590	-1.87558	3.2503	LOC102188312, LOC102190689, MFSD14B, LOC102190962
8	150000	300000	225000	467	-1.95309	3.34832	LOC102190689, MFSD14B, LOC102190962
8	38475000	38625000	38550000	401	-1.86017	3.23081	RANBP6, KIAA2026
8	38550000	38700000	38625000	486	-1.86082	3.23163	KIAA2026, MLANA
8	38625000	38775000	38700000	513	-1.34502	2.57937	MLANA, ERMP1
8	64275000	64425000	64350000	504	-1.40606	2.65655	LOC106502417
9	76200000	76350000	76275000	458	-1.71825	3.05134	ESR1
9	83250000	83400000	83325000	581	-1.37475	2.61697	SOD2, WTAP, PNLDC1, TCP1, MRPL18, ACAT2,
10	71475000	71625000	71550000	258	-2.27315	3.75306	No genes
11	71700000	71850000	71775000	322	-1.4995	2.77471	SLC4A1AP, SUPT7L, GPN1, CCDC121, ZNF512
11	95400000	95550000	95475000	499	-1.39853	2.64704	SCAI, GOLGA1
11	95475000	95625000	95550000	608	-1.3147	2.54102	PPP6C, SCAI, RABEPK
12	33525000	33675000	33600000	520	-1.73022	3.06648	MYCBP2
12	33600000	33750000	33675000	334	-2.25484	3.7299	MYCBP2
12	33675000	33825000	33750000	208	-2.29188	3.77674	MYCBP2
12	50325000	50475000	50400000	482	-1.83692	3.20142	PARP4, MPHOSPH8, LOC108637296, PSPC1
12	50400000	50550000	50475000	433	-1.97876	3.38078	ZMYM5, MPHOSPH8, PSPC1, LOC102172912
12	50475000	50625000	50550000	396	-2.02133	3.43461	PSPC1, LOC102172912, ZMYM5, ZMYM2
12	50550000	50700000	50625000	408	-1.70609	3.03597	GJA3, ZMYM2, LOC108637298, GJB2, GJB6
12	50625000	50775000	50700000	509	-1.46222	2.72758	GJA3, ZMYM2, LOC108637298, GJB2, GJB6, LOC102170989, CRYL1
12	50850000	51000000	50925000	529	-1.37295	2.61469	IFT88, IL17D, EEF1AKMT1, XPO4
12	50925000	51075000	51000000	420	-1.69578	3.02293	LATS2, IL17D, EEF1AKMT1, XPO4
12	51000000	51150000	51075000	435	-1.86659	3.23893	SAP18, LATS2, XPO4, LOC102170436, TRNAE-UUC
12	51075000	51225000	51150000	537	-1.65799	2.97515	SKA3, MRPL57, ZDHHC20, LOC106502707, SAP18, LOC102170436, TRNAE-UUC, LATS2
12	51150000	51300000	51225000	546	-1.63151	2.94166	SKA3, ZDHHC20, LOC106502707, MICU2, MRPL57
12	51225000	51375000	51300000	541	-1.71848	3.05164	MICU2, FGF9, LOC106502707
14	17550000	17700000	17625000	317	-2.11479	3.5528	VPS13B
14	17625000	17775000	17700000	373	-1.98462	3.38819	TRNAC-GCA, LOC108637473, VPS13B
14	51750000	51900000	51825000	474	-1.44979	2.71186	DNAJC5B, TRNAS-GGA, LOC102191438, LOC102169888, PDE7A
15	31950000	32100000	32025000	303	-1.49353	2.76717	ART1, LOC102177821, LOC108637670, LOC102169116, LOC102178093, NUP98, PGAP2, RHOG
15	32025000	32175000	32100000	298	-1.76398	3.10917	STIM1, NUP98, PGAP2, RHOG
15	32100000	32250000	32175000	230	-2.3609	3.86402	STIM1, RHOG
15	32175000	32325000	32250000	190	-2.36759	3.87248	RRM1, STIM1
15	32250000	32400000	32325000	274	-1.41201	2.66408	RRM1, STIM1, LOC108637588, LOC102177261, TRNAG-CCC, LOC102177547
15	34050000	34200000	34125000	918	-1.70387	3.03316	HBBC, LOC102175876, LOC102176147, LOC102182894, LOC102175600, LOC102175317, LOC102176442, LOC102182615, LOC102174495, LOC102182330, LOC102182057,
15	39825000	39975000	39900000	521	-1.75525	3.09814	SBF2
15	39900000	40050000	39975000	351	-1.75232	3.09443	ADM, SBF2, LOC102177819
16	33750000	33900000	33825000	780	-1.93956	3.3312	KMO, FH
19	23100000	23250000	23175000	501	-1.48999	2.76269	SGSM2, TRNAG-CCC, MNT, METTL16, LOC108638230, TSR1
19	26700000	26850000	26775000	471	-1.48526	2.75671	ASGR1, DLG4, ACADVL, MIR324, DVL2, PHF23, GABARAP, CLDN7, ELP5, CTDNEP1, SLC2A4, YBX2, EIF5A, NEURL4, LOC102184370, GPS2, ACAP1
21	68925000	69075000	69000000	670	-1.44869	2.71047	JAG2, LOC102179658, LOC108638495, LOC102191230, LOC102185461, LOC102168903, LOC102191415
23	39825000	39975000	39900000	441	-1.31565	2.54223	TAF11, UHRF1BP1, SNRPC, C23H6orf106
23	39900000	40050000	39975000	273	-1.97235	3.37267	UHRF1BP1, SNRPC, C23H6orf106
26	20400000	20550000	20475000	667	-1.37999	2.6236	ADRA2A, SHOC2, BBIP1
