## Supplementary Table 2 for "Genomic Selection Pressure Discovery using Site-Frequency Spectrum & Reduced Local-Variability Statistics in Pakistani Dera-Din-Panah Goat"

### Sheet: Sheet1
Genomic Selection Pressure Discovery using Site-Frequency Spectrum & Reduced Local- Variability Statistics in Pakistani Dera-Din-Panah Goat
Rashid Saif1*, Tania Mahmood1, Aniqa Ejaz1, Saeeda Zia2
1Decode Genomics, 323-D, Punjab University Employees Housing Scheme, Lahore, Pakistan 2Department of Sciences & Humanities, National University of Computer & Emerging Sciences, Lahore, Pakistan *Correspondence; rashid.saif37@gmail.com
TableS2 Genomic selection signatures detected by Pool-HMM ≥ 12
CHR	START	END	POS	Pool-HMM	Genes
1	111785191	111814157	111799674	12.2693	No genes
1	113778990	113818247	1.13799e+08	12.125	No genes
1	157156188	157276753	1.57216e+08	12.0329	KAT2B, SGO1
1	157278273	157403437	157340855	12.0666	LOC108636388, LOC102184668
2	9344660	9511517	9.42809e+06	12.2873	RPS6KA1, LOC102168311, ARID1A
2	88429804	88519100	88474452	12.2455	MBD5
2	115339388	115442561	1.15391e+08	12.4799	LNPK, TRNAG-UCC, LOC102179330
2	136149796	136198930	136174363	12.2111	OCA2
2	136363484	136481660	136422572	12.2358	LGSN, LOC106502579
3	24796416	24941449	2.48689e+07	12.2458	No genes
4	6759959	6815108	6.78753e+06	12.5048	LOC106503901, LOC108635824, LOC106503900
4	35881578	35940247	3.59109e+07	12.3092	No genes
4	50603699	51969654	5.12867e+07	12.2934	SNX10, LOC108635845, SKAP2, HOXA1, HOXA2, HOXA3, HOXA4, LOC108635846, LOC108635847, LOC108635848, HOXA5, HOXA6, HOXA7, HOXA9, HOXA10, HOXA11, HOXA13, MIR196B, EVX1, TAX1BP1, LOC102169253, HIBADH, LOC102168689, LOC102168970, JAZF1
4	75003395	75115878	7.50596e+07	12.3223	RELN
4	75156056	75517961	7.5337e+07	12.1406	RELN
5	18390013	18570738	1.84804e+07	12.2663	No genes
6	5940377	6039864	5.99012e+06	12.0941	No genes
6	13928120	14106131	1.40171e+07	12.029	No genes
6	36859377	37086474	3.69729e+07	12.2221	HERC6, PPM1K, ABCG2
6	37126654	37305659	3.72162e+07	12.6781	PKD2, SPP1
6	49134123	49407491	49270807	12.2248	LOC102171961
6	57052060	57128776	57090418	12.2384	No genes
6	70643438	70881397	7.07624e+07	14.4922	KIT
7	59068849	59325952	5.91974e+07	12.2086	LOC106502354, LOC108636425, PURA, CYSTM1, IGIP, LOC102172709, NRG2
7	88185985	88284630	8.82353e+07	12.0335	LOC102182028
7	101752028	101774487	101763258	12.3633	LOC106502259
8	10899	395636	203268	12.5421	LOC106502377, LOC102188312, MFSD14B, LOC102190962, LOC102190689, LOC102191239, ANXA10
8	26726363	26782545	26754454	12.261	CNTLN
9	28260731	28422339	28341535	12.7056	SESN1, CEP57L1
10	20885908	21082779	2.09843e+07	12.078	ADAM20, LOC102179774, ADAM21, LOC102179204, LOC108636944, LOC108636945, LOC102178735
10	33025768	33065060	33045414	12.5518	No genes
10	42618108	43131141	4.28746e+07	12.4118	ATP8B4, SLC27A2, TRNAR-GCG, TRNAG-CCC
10	65857891	66175579	66016735	12.5312	MGA, MAPKBP1, LOC102171713, LOC102174941, LOC102174665, LOC102174399, TYRO3, RPAP1, LTK, ITPKA, LOC108636994, RTF1
10	71475679	71652976	7.15643e+07	12.2068	No genes
10	82305875	82569183	82437529	12.2334	MYO9A, SENP8
11	14800982	15261459	1.50312e+07	12.1748	LOC108637104, BIRC6, TTC27, LOC102190326
11	36883284	36982906	36933095	12.2992	SPTBN1
12	7918963	7925425	7922194	12.9787	FGF14
12	13694353	13795595	13744974	12.3736	LOC108637249
12	14524443	14577675	14551059	12.0996	No genes
12	33541207	33963335	33752271	12.2517	MYCBP2, FBXL3, CLN5, ACOD1
12	50291511	51402010	5.08468e+07	12.3997	PARP4, MPHOSPH8, LOC108637296, PSPC1, LOC102172912, ZMYM5, ZMYM2, LOC108637298, GJB2, GJB6, GJA3, LOC102170989, CRYL1, IFT88, IL17D, EEF1AKMT1, XPO4, LATS2, LOC102170436, TRNAE-UUC, SAP18, SKA3, MRPL57, ZDHHC20, LOC106502707, MICU2, FGF9
12	52765091	52877175	52821133	12.2908	AMER2, MTMR6, NUP58
12	59744377	59863494	5.98039e+07	12.9533	LOC102178917
12	59984105	60962920	6.04735e+07	12.4943	TRNAC-GCA, LOC102178917, NBEA, LOC102175490, MAB21L1, TRNAE-UUC, LOC102178636
12	61799805	61882274	6.1841e+07	12.2508	RFXAP
12	66335561	66546389	66440975	12.3339	No genes
12	85572538	85963060	85767799	12.2047	LOC102170407, LOC108637265, LOC108637266, LOC102171501, LOC102171229, LOC102170959, LOC102170684
13	7112547	7154666	7.13361e+06	12.1664	ESF1
13	48031930	48147810	48089870	12.2091	No genes
13	50458598	50729859	5.05942e+07	12.0004	RNF24, TRNAE-UUC, PANK2, MIR103, MAVS
14	25085609	25218573	25152091	12.4337	ANGPT1, LOC102189497
14	25761049	26384319	26072684	12.6793	RSPO2, EIF3E, LOC102188518, EMC2
15	39625484	40060469	3.9843e+07	12.6376	ADM, SBF2, LOC102177819
16	33708654	33908582	33808618	12.8794	OPN3, FH, KMO
16	35911030	35991943	3.59515e+07	12.3862	SELE, METTL18
16	54307188	54523069	5.44151e+07	12.2624	RABGAP1L
16	78963230	79162037	7.90626e+07	12.1964	NAV1, IPO9, LMOD1, TIMM17A, RNPEP, ELF3, LOC108637802, LOC108637801
17	16849161	17086743	16967952	12.0381	ARPC3, GPN3, ANAPC7, ATP2A2, RAD9B, VPS29, FAM216A, IFT81, LOC102174415
17	66834820	66871545	6.68532e+07	12.8094	TLR2, RNF175
18	38422674	38523695	3.84732e+07	12.9936	No genes
18	56847393	57099748	5.69736e+07	12.2434	CCDC155, TEAD2, PTH2, FCGRT, DKKL1, GFY, ALDH16A1, FLT3LG, SLC17A7, RPS11, RCN3, MIR150, PIH1D1, PRRG2, RPL13A, PRR12, NOSIP, RRAS, SCAF1, BCL2L12, IRF3, ADM5, PRMT1, CPT1C
19	23073981	23256799	23165390	12.2049	TSR1, SMG6, MNT, SRR, METTL16, TRNAG-CCC, LOC108638230, SGSM2
20	3329051	3442976	3.38601e+06	12.0693	No genes
20	11428137	11606990	1.15176e+07	12.2419	PIK3R1
20	13883355	14625216	1.42543e+07	12.6588	LOC106503310, CWC27, ADAMTS6, SGTB, TRIM23, LOC102170267, TRAPPC13, CENPK, PPWD1
20	38359731	38584801	38472266	12.348	SPEF2
21	68945469	69131891	69038680	12.2413	LOC102179658, LOC108638495, LOC102185461, LOC102191230, LOC102168903, LOC102191415, LOC108638496
22	30961243	31036052	3.09986e+07	12.1999	No genes
24	34640320	34871697	3.4756e+07	12.1517	MIB1, LOC106503532
26	31332155	31460625	31396390	12.0791	HPSE2
26	49128483	49142814	4.91356e+07	12.3054	No genes
28	25496909	25527578	2.55122e+07	12.3036	No genes
29	30921592	31001436	30961514	12.5948	No genes
29	38410697	38459023	38434860	12.0734	LOC102182212, PAG-3
29	39505818	39696343	3.96011e+07	12.4693	LOC102171498, APOOL
