## Supplementary Table 3 for "Genomic Selection Pressure Discovery using Site-Frequency Spectrum & Reduced Local-Variability Statistics in Pakistani Dera-Din-Panah Goat"

### Sheet: Sheet1
Genomic Selection Pressure Discovery using Site-Frequency Spectrum & Reduced Local- Variability Statistics in Pakistani Dera-Din-Panah Goat
Rashid Saif1*, Tania Mahmood1, Aniqa Ejaz1, Saeeda Zia2
1Decode Genomics, 323-D, Punjab University Employees Housing Scheme, Lahore, Pakistan 2Department of Sciences & Humanities, National University of Computer & Emerging Sciences, Lahore, Pakistan *Correspondence; rashid.saif37@gmail.com
TableS3 Genomic selection signatures detected by Pool-Heterozygosity ( -ZHp ≥ 5)
Chromosome	Window size	Mid-point	No-of-SNPs	HP-values	NegativeZHp	Genes
2	21225000-21375000	21300000	397	0.17379	5.19087	No gene
2	29250000-29400000	29325000	211	0.126466	6.8592	USP37, CNOT9, VIL1, MIR26B, CTDSP1
2	84525000-84675000	84600000	574	0.151626	5.97221	No gene
3	80625000-80775000	80700000	378	0.142637	6.28911	RNPC3, LOC102169641
3	95325000-95475000	95400000	397	0.167383	5.41674	SPAG17
3	96525000-96675000	96600000	276	0.1398	6.38912	WARS2
3	110850000-111000000	110925000	235	0.159023	5.71145	SLAMF1, LOC102170372
4	50175000-50325000	50250000	365	0.145735	6.1799	MIR148A, LOC108635844
4	50625000-50775000	50700000	413	0.163609	5.54978	No gene
4	50700000-50850000	50775000	383	0.11975	7.09596	No gene
4	50775000-50925000	50850000	318	0.113257	7.32485	SKAP2
4	50850000-51000000	50925000	312	0.110576	7.41939	SKAP2
4	50925000-51075000	51000000	256	0.123052	6.97954	SKAP2
4	51000000-51150000	51075000	211	0.1443	6.2305	SKAP2
4	51075000-51225000	51150000	284	0.143833	6.24696	No gene
4	51150000-51300000	51225000	248	0.140402	6.3679	HOXA1, HOXA2, HOXA3, HOXA4, LOC108635846, LOC108635847, LOC108635848
4	51225000-51375000	51300000	130	0.148659	6.07681	HOXA1, HOXA2, HOXA3, HOXA4, LOC108635846, LOC108635847, LOC108635848, HOXA5, HOXA6, HOXA7, HOXA9, HOXA10, HOXA11, HOXA13, MIR196B
4	51300000-51450000	51375000	232	0.137275	6.47813	LOC108635848, HOXA5, HOXA6, HOXA7, HOXA9, HOXA10, HOXA11, HOXA13, MIR196B, EVX1
4	51375000-51525000	51450000	322	0.112772	7.34197	LOC102168970, EVX1
4	51450000-51600000	51525000	269	0.0949757	7.96934	LOC102168970
4	51525000-51675000	51600000	207	0.11808	7.15483	HIBADH
4	51600000-51750000	51675000	215	0.117335	7.18108	HIBADH
4	51675000-51825000	51750000	313	0.125737	6.88489	TAX1BP1, HIBADH, LOC102168689
4	51750000-51900000	51825000	426	0.163975	5.53689	LOC102168689, TAX1BP1, LOC102169253
4	52125000-52275000	52200000	389	0.137361	6.4751	JAZF1
4	75150000-75300000	75225000	400	0.172859	5.22371	RELN
4	75225000-75375000	75300000	582	0.0990594	7.82537	RELN
4	75300000-75450000	75375000	588	0.0909411	8.11157	RELN
5	18450000-18600000	18525000	593	0.165595	5.47979	No gene
5	55650000-55800000	55725000	295	0.145694	6.18134	MYO1A, NAB2, LOC102180828, NEMP1, TAC3, ZBTB39, GPR182, LOC102189557, LOC102183297, STAT6
6	13950000-14100000	14025000	440	0.154443	5.87293	No gene
6	37800000-37950000	37875000	181	0.152587	5.93835	FAM184B, LCORL, LOC106502187, NCAPG, DCAF16
7	55500000-55650000	55575000	218	0.16639	5.45175	No gene
7	55575000-55725000	55650000	246	0.173055	5.21678	No gene
8	40350000-40500000	40425000	333	0.0964073	7.91887	GLIS3, TRNAG-UCC
8	40425000-40575000	40500000	401	0.122045	7.01506	GLIS3
8	43050000-43200000	43125000	296	0.139011	6.41694	No gene
10	42600000-42750000	42675000	364	0.17422	5.17572	TRNAR-GCG, ATP8B4
10	42675000-42825000	42750000	296	0.123442	6.96581	TRNAR-GCG, ATP8B4
10	42750000-42900000	42825000	262	0.105159	7.61035	TRNAG-CCC, ATP8B4
10	42825000-42975000	42900000	293	0.109591	7.45409	TRNAG-CCC, ATP8B4
10	42900000-43050000	42975000	316	0.111202	7.39731	ATP8B4
10	42975000-43125000	43050000	368	0.143288	6.26619	ATP8B4
10	65850000-66000000	65925000	199	0.167948	5.39682	MGA, MAPKBP1, LOC102171713, LOC102174941
10	65925000-66075000	66000000	244	0.17238	5.24058	LOC102171713, LOC102174941, LOC102174665 LOC102174399, MGA
10	71475000-71625000	71550000	154	0.177617	5.05596	No genes
11	14850000-15000000	14925000	324	0.176599	5.09186	BIRC6
11	14925000-15075000	15000000	331	0.171986	5.25448	BIRC6
11	15000000-15150000	15075000	257	0.159758	5.68556	LOC108637104, BIRC6, TTC27
11	15075000-15225000	15150000	218	0.157806	5.75436	TTC27
11	72075000-72225000	72150000	243	0.129568	6.74986	CAD, SLC30A3, TRIM54, DNAJC5G, ATRAID, SLC5A6, TCF23, PRR30
12	33600000-33750000	33675000	128	0.16074	5.65093	MYCBP2
12	33675000-33825000	33750000	80	0.15659	5.79724	MYCBP2
12	59775000-59925000	59850000	601	0.163985	5.53653	LOC102178917
12	66375000-66525000	66450000	607	0.141452	6.33091	No gene
13	19275000-19425000	19350000	920	0.162958	5.57273	ITGB1, LOC102178346
14	40125000-40275000	40200000	483	0.169411	5.34527	ZC2HC1A, PKIA
15	32175000-32325000	32250000	64	0.162096	5.60314	STIM1, RRM1
16	49275000-49425000	49350000	276	0.0841869	8.34968	CFAP74, GNB1, CALML6, LOC102186790, TMEM52, NADK
16	49350000-49500000	49425000	213	0.078578	8.54741	LOC102188159, NADK, GNB1, LOC102183803, LOC106502965, MMP23B
16	49425000-49575000	49500000	151	0.113407	7.31958	FNDC10, LOC102188159, NADK, MIB2, LOC102183803, LOC106502965, MMP23B, SSU72
16	49500000-49650000	49575000	178	0.149247	6.05608	SSU72, FNDC10, MIB2, TMEM240, LOC102189890, VWA1, TMEM88B, MRPL20, ANKRD65, CCNL2, LOC102190442, AURKAIP1
16	53625000-53775000	53700000	525	0.178138	5.03759	KLHL20, LOC102177911, CENPL, DARS2, LOC102178647, ZBTB37
16	78975000-79125000	79050000	518	0.119728	7.09675	NAV1, LOC108637801, IPO9, LMOD1, TIMM17A
16	79050000-79200000	79125000	664	0.167216	5.42265	IPO9, LMOD1, TIMM17A, RNPEP, ELF3, LOC108637802
17	16875000-17025000	16950000	351	0.15199	5.95938	ARPC3, GPN3, ANAPC7, ATP2A2
18	56925000-57075000	57000000	219	0.17907	5.00473	ALDH16A1, FLT3LG, RPL13A, RPS11, MIR150, FCGRT, RCN3, PRRG2, NOSIP, PRR12, RRAS, SCAF1, IRF3
19	13350000-13500000	13425000	1549	0.178973	5.00818	ACACA, TADA2A, DUSP14, SYNRG
19	13425000-13575000	13500000	1634	0.174763	5.15656	DUSP14, SYNRG, DDX52
20	14175000-14325000	14250000	273	0.14279	6.28372	ADAMTS6
20	14250000-14400000	14325000	239	0.0927224	8.04877	ADAMTS6
20	14325000-14475000	14400000	212	0.0750683	8.67114	LOC106503310, CWC27, ADAMTS6
20	14400000-14550000	14475000	284	0.107633	7.52311	LOC106503310, CWC27
20	38325000-38475000	38400000	549	0.17904	5.00579	SPEF2
20	38400000-38550000	38475000	510	0.114695	7.27418	SPEF2
22	36300000-36450000	36375000	384	0.161859	5.61147	No gene
23	22275000-22425000	22350000	257	0.156086	5.81499	PRRC2A, BAG6, APOM, AIF1, LY6G5C, CSNK2B, C23H6orf47, LY6G5B, GPANK1, ABHD16A, LY6G6F, LOC102180547, LY6G6D, LY6G6C, C23H6orf25, CLIC1, DDAH2, SAPCD1, MSH5, VWA7, VARS, LSM2
23	22350000-22500000	22425000	394	0.127804	6.81204	ABHD16A, LY6G6F, LOC102180547, LY6G6D, LY6G6C, C23H6orf25, CLIC1, DDAH2, SAPCD1, MSH5, VWA7, VARS, LSM2, HSP70.1, LOC102178315, LOC102177673, LOC102178582, LOC102177850, NEU1, SLC44A4, EHMT2
29	42075000-42225000	42150000	654	0.157515	5.76461	LOC102175469, HRASLS5, LOC108634204, LOC108633235, LOC102175191
29	46125000-46275000	46200000	925	0.166148	5.46027	B4GALNT4, LOC102176955, AP2A2, MUC6
